# WNT4 regulates cellular metabolism via intracellular activity at the mitochondria in breast and gynecologic cancers

**DOI:** 10.1101/2022.07.15.499747

**Authors:** Joseph L. Sottnik, Madeleine T. Shackleford, Fabian R. Villagomez, Shaymaa Bahnassy, Steffi Oesterreich, Junxiao Hu, Zeynep Madak-Erdogan, Rebecca B. Riggins, Bradley R. Corr, Linda S. Cook, Lindsey S. Treviño, Benjamin G. Bitler, Matthew J. Sikora

## Abstract

Wnt ligand WNT4 is critical in female reproductive tissue development, with WNT4 dysregulation linked to related pathologies including breast cancer (invasive lobular carcinoma, ILC) and gynecologic cancers. WNT4 signaling in these contexts is distinct from canonical Wnt signaling yet inadequately understood. We previously identified atypical intracellular activity of WNT4 (independent of Wnt secretion) regulating mitochondrial function, and herein examine intracellular functions of WNT4. We further examine how convergent mechanisms of *WNT4* dysregulation impact cancer metabolism. In ILC, *WNT4* is co-opted by estrogen receptor α (ER) via genomic binding in *WNT4* intron 1, while in gynecologic cancers, a common genetic polymorphism (rs3820282) at this ER binding site alters *WNT4* regulation. Using proximity biotinylation (BioID), we show canonical Wnt ligand WNT3A is trafficked for secretion, but WNT4 is localized to the cytosol and mitochondria. We identified DHRS2, mTOR, and STAT1 as putative WNT4 cytosolic/mitochondrial signaling partners. Whole metabolite profiling, and integrated transcriptomic data, support that WNT4 mediates metabolic reprogramming via fatty acid and amino acid metabolism. Further, ovarian cancer cell lines with rs3820282 variant genotype are WNT4-dependent and have active WNT4 metabolic signaling. In protein array analyses of a cohort of 103 human gynecologic tumors enriched for patient diversity, germline rs3820282 genotype is associated with metabolic remodeling. Variant genotype tumors show increased AMPK activation and downstream signaling, with the highest AMPK signaling activity in variant genotype tumors from non-White patients. Taken together, atypical intracellular WNT4 signaling, in part via genetic dysregulation, regulate the distinct metabolic phenotypes of ILC and gynecologic cancers.

**Significance:** WNT4 regulates breast and gynecologic cancer metabolism via a previously unappreciated intracellular signaling mechanism at the mitochondria, with WNT4 mediating metabolic remodeling. Understanding WNT4 dysregulation by estrogen and genetic polymorphism offers new opportunities for defining tumor biology, precision therapeutics, and personalized cancer risk assessment.
