## Supplemental Files 1-9 for "WNT4 regulates cellular metabolism via intracellular activity at the mitochondria in breast and gynecologic cancers": Supplemental File 5 - Consensus WNT4 target metabolites.xlsx

### Sheet: Metabolites
siWNT4 / WNT4-drug union + opposite regulation by siWNT4 v WNT4-OE	ID	Pathway/type	Effect of WNT4 up	Effect of WNT4 down	WNT4OE (all) v Parental (all), Median norm. log2FC	siWNT4 v siNT, Median norm. log2FC
L-Methionine	C00073	Amino acids	1	-1	0.0169144	-0.30574
L-Valine	C00183	Amino acids	1	-1	0.354785	-0.18573
L-Glutamic acid	C00025	Amino acids	1	-1	0.0997685	-0.834578
L-Proline	C00148	Amino acids	1	-1	0.122258	-0.767651
L-Aspartic acid	C00049	Amino acids	1	-1	0.521865	-0.779879
Creatine	C00300	Arginine and proline metabolism	1	-1	1.16278	-1.16175
Phosphocreatine	C02305	Arginine and proline metabolism	1	-1	1.05112	-1.67887
N-Acetylneuraminate	C00270	Aminosugars	-1	1	-0.362209	0.286014
gamma-L-Glutamyl-D-alanine	C03738	Gamma-glutamyls	-1	1	-0.646639	0.289656
2-Aminobenzoic acid	C00108	Indole and Tryptophan	1	-1	0.0364199	-0.25614
D-Glucose	C00031	Glycolysis	1	-1	0.491614	-1.98826
2-Phospho-D-glyceric acid	C00631	Glycolysis	-1	1	-0.286774	0.303961
Cysteinylglycine	C01419	GSH homeostasis	1	-1	0.130335	-0.123967
L-Acetylcarnitine	C02571	Carnitine and fatty acid metabolism	1	-1	0.383777	-0.00782316
Decanoylcarnitine	HMDB00651	Carnitine and fatty acid metabolism	-1	1	-0.406647	0.376845
Hydroxybutyrylcarnitine	HMDB13127	Carnitine and fatty acid metabolism	1	-1	0.326785	-0.525164
Propionylcarnitine	C03017	Carnitine and fatty acid metabolism	1	-1	0.348919	-1.13808
Butyrylcarnitine	C02862	Carnitine and fatty acid metabolism	1	-1	0.30007	-1.55096
Arachidonic acid	C00219	Poly-unsaturated Fatty Acids	-1	1	-0.883389	1.33594
Docosahexaenoic acid	C06429	Poly-unsaturated Fatty Acids	-1	1	-0.673215	1.04275
Valeric acid	C00803	Saturated Fatty acids	-1	1	-0.185436	0.457906
Heptanoic acid	C17714	Saturated Fatty acids	-1	1	-0.223423	0.966442
Stearic acid	C01530	Saturated Fatty acids	-1	1	-0.321143	0.755972
Pelargonic acid	C01601	Saturated Fatty acids	-1	1	-0.253833	1.03995
Caprylic acid	C06423	Saturated Fatty acids	-1	1	-0.378409	0.700397
Capric acid	C01571	Saturated Fatty acids	-1	1	-0.310023	0.961913
Caproic acid	C01585	Saturated Fatty acids	-1	1	-0.222946	1.36637
Glycerylphosphorylethanolamine	C01233	Glycerophospholipid biosynthesis	-1	1	-0.0479147	1.65596
N-Methylethanolamine phosphate	C01210	Glycerophospholipid biosynthesis	-1	1	-0.188412	0.582464
Acetylcholine	C01996	Glycerophospholipid biosynthesis	1	-1	0.186654	-1.12202
O-Phosphoethanolamine	C00346	Glycerophospholipid biosynthesis	-1	1	-0.503329	1.47912
Deoxyadenosine monophosphate	C00360	Nucleotides	-1	1	-0.445515	0.780158
Hypoxanthine	C00262	Nucleotides	-1	1	-0.273664	1.7402
5'-Phosphoribosyl-N-formylglycinamide	C04376	Nucleotides	1	-1	0.925278	-5.17571
Phosphate	C00009	Phosphates	-1	1	-0.353596	1.58034
Pyrophosphate	C00013	Phosphates	-1	1	-0.409903	1.87306
Putrescine	C00134	Polyamines	1	-1	0.378905	-3.14877
Cysteic acid	C00506	Sulfur metabolism	-1	1	-0.190183	1.88928
L-Malic acid	C00149	TCA cycle	1	-1	0.150139	-0.552119
2-Hydroxyglutarate	C02630	Alternative Carboxylic acids	-1	1	-0.547058	0.639975
Citrulline	C00327	Urea cycle	1	-1	0.922851	-0.319764

### Sheet: Pathway Analyses
	Metabolite Set	Total	Hits	Expect	O/E	P value	-logP	rad*.125	Holm P	FDR	Details
SMPDB	Arginine and Proline Metabolism	17	8	4.4	1.81818	0.0354	1.451	0.181375	1	0.928	View
Structure	Fatty Acids and Conjugates	22	10	5.41	1.84843	0.0155	1.80967	0.226209	1	1	View
KEGG	Biosynthesis of unsaturated fatty acids	7	3	1.36	2.20588	0.132	0.879426	0.109928	1	1	View
KEGG	Arginine and proline metabolism	10	5	1.94	2.57732	0.0229	1.64016	0.205021	1	1	View
SMPDB	Beta Oxidation of Very Long Chain Fatty Acids	6	4	1.55	2.58065	0.0381	1.41908	0.177384	1	0.928	View
SMPDB	Spermidine and Spermine Biosynthesis	6	4	1.55	2.58065	0.0381	1.41908	0.177384	1	0.928	View
SMPDB	Mitochondrial Beta-Oxidation of Short Chain Saturated Fatty Acids	4	3	1.04	2.88462	0.0527	1.27819	0.159774	1	0.928	View
Structure	Fatty esters	6	5	1.48	3.37838	0.00339	2.4698	0.308725	0.827	0.827	View
KEGG	Pantothenate and CoA biosynthesis	3	2	0.583	3.43053	0.096	1.01773	0.127216	1	1	View
