## Supplemental Files 1-9 for "WNT4 regulates cellular metabolism via intracellular activity at the mitochondria in breast and gynecologic cancers": Supplemental File 7 - Cell Line rs3820282 genotyping.xlsx

### Sheet: Sheet1
Breast Cancer Cell Lines	rs3820282 genotype
AU565	Wild-type		Wild-type	26
BT474	Wild-type		Heterozygous	0
BT549	Wild-type		Homozygous Variant	4
CAMA1	Wild-type
HCC1187	Wild-type		Variant Allele Freq	0.133333
HCC1395	Wild-type
HCC1419	Wild-type
HCC1428	Homozygous Variant
HCC1500	Wild-type
HCC1569	Wild-type
HCC1599	Wild-type
HCC1806	Wild-type
HCC1937	Wild-type
HCC1954	Wild-type
HCC202	Wild-type
HCC2218	Homozygous Variant
HS578ST	Wild-type
MCF10A	Wild-type
MCF7	Wild-type
MM134VI	Wild-type
MM157	Wild-type
MM175VII	Wild-type
MM231	Wild-type
MM361	Wild-type
MM436	Wild-type
MM453	Homozygous Variant
MM468	Wild-type
SKBR3	Wild-type
T47D	Wild-type
UACC812	Homozygous Variant
Ovarian and Endometrial Cancer Cell Lines	rs3820282 genotype
CAOV3	Homozygous Variant		Wild-type	9
DOV13	Homozygous Variant		Heterozygous	10
ES2	Wild-type		Homozygous Variant	9
HEC108	Homozygous Variant
HEC265	Heterozygous		Variant Allele Freq	0.5
HEC6	Wild-type
IGROV	Heterozygous
ISHI	Heterozygous
Kuramochi	Homozygous Variant
M41	Wild-type
OV169	Heterozygous
OVCA429	Wild-type
OVCA432	Heterozygous
OVCAR2	Wild-type
OVCAR3	Wild-type
OVCAR4	Homozygous Variant
OVCAR8	Wild-type
OVISE	Heterozygous
OVSAHO	Homozygous Variant
OVTOKO	Homozygous Variant
PEO1	Homozygous Variant
RMG1	Heterozygous
SNGM	Heterozygous
SNU251	Heterozygous
TKYNU	Homozygous Variant
TOV112D	Wild-type
TOV21G	Wild-type
UWB	Heterozygous
